# SigProfilerMatrixGenerator: a tool for visualizing and exploring patterns of small mutational events

**DOI:** 10.1101/653097

**Authors:** Erik N. Bergstrom, Mi Ni Huang, Uma Mahto, Mark Barnes, Michael R. Stratton, Steven G. Rozen, Ludmil B. Alexandrov

## Abstract

**Background:** Cancer genomes are peppered with somatic mutations imprinted by different mutational processes. The mutational pattern of a cancer genome can be used to identify and understand the etiology of the underlying mutational processes. A plethora of prior research has focused on examining mutational signatures and mutational patterns from single base substitutions and their immediate sequencing context. We recently demonstrated that further classification of small mutational events (including substitutions, insertions, deletions, and doublet substitutions) can be used to provide a deeper understanding of the mutational processes that have molded a cancer genome. However, there has been no standard tool that allows fast, accurate, and comprehensive classification for all types of small mutational events

**Results:** Here, we present SigProfilerMatrixGenerator, a computational tool designed for optimized exploration and visualization of mutational patterns for all types of small mutational events. SigProfilerMatrixGenerator is written in Python with an R wrapper package provided for users that prefer working in an R environment. SigProfilerMatrixGenerator produces fourteen distinct matrices by considering transcriptional strand bias of individual events and by incorporating distinct classifications for single base substitutions, doublet base substitutions, and small insertions and deletions. While the tool provides a comprehensive classification of mutations, SigProfilerMatrixGenerator is also faster and more memory efficient than existing tools that generate only a single matrix.

**Conclusions:** SigProfilerMatrixGenerator provides a standardized method for classifying small mutational events that is both efficient and scalable to large datasets. In addition to extending the classification of single base substitutions, the tool is the first to provide support for classifying doublet base substitutions and small insertions and deletions. SigProfilerMatrixGenerator is freely available at https://github.com/AlexandrovLab/SigProfilerMatrixGenerator with an extensive documentation at https://osf.io/s93d5/wiki/home/.
