## Supplemental Table 1 for "SigProfilerMatrixGenerator: a tool for visualizing and exploring patterns of small mutational events"

### Sheet: Dinuc classification
Original	Rev Comp	Maximum Pyramidine Context
AA>CC	TT>GG	TT>GG
AA>CG	TT>CG	TT>CG
AA>CT	TT>AG	TT>AG
AA>GC	TT>GC	TT>GC
AA>GG	TT>CC	TT>CC
AA>GT	TT>AC	TT>AC		Original mutation same as Rev Comp mutation
AA>TC	TT>GA	TT>GA
AA>TG	TT>CA	TT>CA
AA>TT	TT>AA	TT>AA
AC>CA	GT>TG	AC>CA
AC>CG	GT>CG	AC>CG
AC>CT	GT>AG	AC>CT
AC>GA	GT>TC	AC>GA
AC>GG	GT>CC	AC>GG
AC>GT	GT>AC	AC>GT
AC>TA	GT>TA	AC>TA
AC>TG	GT>CA	AC>TG
AC>TT	GT>AA	AC>TT
AG>CA	CT>TG	CT>TG
AG>CC	CT>GG	CT>GG
AG>CT	CT>AG	CT>AG
AG>GA	CT>TC	CT>TC
AG>GC	CT>GC	CT>GC
AG>GT	CT>AC	CT>AC
AG>TA	CT>TA	CT>TA
AG>TC	CT>GA	CT>GA
AG>TT	CT>AA	CT>AA
AT>CA	AT>TG	AT>CA
AT>CC	AT>GG	AT>CC
AT>CG	AT>CG	AT>CG
AT>GA	AT>TC	AT>GA
AT>GC	AT>GC	AT>GC
AT>TA	AT>TA	AT>TA
CA>AC	TG>GT	TG>GT
CA>AG	TG>CT	TG>CT
CA>AT	TG>AT	TG>AT
CA>GC	TG>GC	TG>GC
CA>GG	TG>CC	TG>CC
CA>GT	TG>AC	TG>AC
CA>TC	TG>GA	TG>GA
CA>TG	TG>CA	TG>CA
CA>TT	TG>AA	TG>AA
CC>AA	GG>TT	CC>AA
CC>AG	GG>CT	CC>AG
CC>AT	GG>AT	CC>AT
CC>GA	GG>TC	CC>GA
CC>GG	GG>CC	CC>GG
CC>GT	GG>AC	CC>GT
CC>TA	GG>TA	CC>TA
CC>TG	GG>CA	CC>TG
CC>TT	GG>AA	CC>TT
CG>AA	CG>TT	CG>TT
CG>AC	CG>GT	CG>GT
CG>AT	CG>AT	CG>AT
CG>GA	CG>TC	CG>TC
CG>GC	CG>GC	CG>GC
CG>TA	CG>TA	CG>TA
GA>AC	TC>GT	TC>GT
GA>AG	TC>CT	TC>CT
GA>AT	TC>AT	TC>AT
GA>CC	TC>GG	TC>GG
GA>CG	TC>CG	TC>CG
GA>CT	TC>AG	TC>AG
GA>TC	TC>GA	TC>GA
GA>TG	TC>CA	TC>CA
GA>TT	TC>AA	TC>AA
GC>AA	GC>TT	GC>AA
GC>AG	GC>CT	GC>AG
GC>AT	GC>AT	GC>AT
GC>CA	GC>TG	GC>CA
GC>CG	GC>CG	GC>CG
GC>TA	GC>TA	GC>TA
TA>AC	TA>GT	TA>GT
TA>AG	TA>CT	TA>CT
TA>AT	TA>AT	TA>AT
TA>CC	TA>GG	TA>GG
TA>CG	TA>CG	TA>CG
TA>GC	TA>GC	TA>GC
