## Supplemental Table 2 for "SigProfilerMatrixGenerator: a tool for visualizing and exploring patterns of small mutational events"

### Sheet: Indel classification
Mutation class number
	1bp deletions
	Type	Base Pair	Repeat Size	Example
1	Del	T:A	1	ACCCC|T|CGCGGC (delete 1 T from a stretch of 1 Ts)
2	Del	C:G	1	ACCAA|C|TGCGGC
3	Del	T:A	2	ACCCC|T|TGCGGC (delete 1 T from a stretch of 2 Ts)
4	Del	C:G	2	ACCAA|C|CGCGGC
5	Del	T:A	3	ACCCC|T|TTGCGGC
6	Del	C:G	3	ACCAA|C|CCGCGGC
7	Del	T:A	4	ACCCC|T|TTTGCGGC
8	Del	C:G	4	ACCAA|C|CCCGCGGC
9	Del	T:A	5	ACCCC|T|TTTTGCGGC
10	Del	C:G	5	ACCAA|C|CCCCGCGGC
11	Del	T:A	6+	ACCCC|T|TTTTTGCGGC
12	Del	C:G	6+	ACCAA|C|CCCCCGCGGC
	1bp insertion
	Type	Base Pair	Repeat Size	Example
13	Ins	T:A	0	ACCCC|T|CGCGGC (insert 1 T with no neighboring Ts)
14	Ins	C:G	0	ACCAA|C|TGCGGC
15	Ins	T:A	1	ACCCC|T|TGCGGC (insert 1 T with 1 neighboring T)
16	Ins	C:G	1	ACCAA|C|CGCGGC
17	Ins	T:A	2	ACCCC|T|TTGCGGC (insert 1 T with 2 neighboring Ts)
18	Ins	C:G	2	ACCAA|C|CCGCGGC
19	Ins	T:A	3	ACCCC|T|TTTGCGGC
20	Ins	C:G	3	ACCAA|C|CCCGCGGC
21	Ins	T:A	4	ACCCC|T|TTTTGCGGC
22	Ins	C:G	4	ACCAA|C|CCCCGCGGC
23	Ins	T:A	5+	ACCCC|T|TTTTTGCGGC
24	Ins	C:G	5+	ACCAA|C|CCCCCGCGGC
	>=2bp deletions
	Type	Deletion size	Repeat Size	Example
25	Del	2bp	1	ACCAA|TC|AAGCGGC (delete a single 2-bp sequence with no microhomology)
26	Del	2bp	2	ACCCC|TC|TCGCGGC (delete a single 2-bp sequence from repeat of 2 2-bp units)
27	Del	2bp	3	ACCCC|TC|TCTCGCGGC
28	Del	2bp	4	ACCCC|TC|TCTCTCGCGGC
29	Del	2bp	5	ACCCC|TC|TCTCTCTCGCGGC
30	Del	2bp	6+	ACCCC|TC|TCTCTCTCTCGCGGC
31	Del	3bp	1	ACCAAA|TTC|AAAGCGGC
32	Del	3bp	2	ACCAAA|TTC|TTCAAAGCGGC
33	Del	3bp	3	ACCAAA|TTC|TTCTTCAAAGCGGC
34	Del	3bp	4	ACCAAA|TTC|TTCTTCTTCAAAGCGGC
35	Del	3bp	5	ACCAAA|TTC|TTCTTCTTCTTCAAAGCGGC
36	Del	3bp	6+	ACCAAA|TTC|TTCTTCTTCTTCTTCAAAGCGGC
37	Del	4bp	1	ACCAAAA|TCTC|AAAAGCGGC
38	Del	4bp	2	ACCAAAA|TCTC|TCTCAAAAGCGGC
39	Del	4bp	3	ACCAAAA|TCTC|TCTCTCTCAAAAGCGGC
40	Del	4bp	4	ACCAAAA|TCTC|TCTCTCTCTCTCAAAAGCGGC
41	Del	4bp	5	ACCAAAA|TCTC|TCTCTCTCTCTCTCTCAAAAGCGGC
42	Del	4bp	6+	ACCAAAA|TCTC|TCTCTCTCTCTCTCTCTCTCAAAAGCGGC
43	Del	5+bp	1	ACCAAAAA|TCATC|AAAAAGCGGC
44	Del	5+bp	2	ACCAAAAA|TCATC|TCATCAAAAAGCGGC
45	Del	5+bp	3	ACCAAAAA|TCATC|TCATTCATCAAAAAGCGGC
46	Del	5+bp	4	ACCAAAAA|TCATC|TCATTCATTCATCAAAAAGCGGC
47	Del	5+bp	5	ACCAAAAA|TCATC|TCATTCATTCATTCATCAAAAAGCGGC
48	Del	5+bp	6+	ACCAAAAA|TCATC|TCATTCATTCATTCATTCATCAAAAAGCGGC
	>=2bp insertions
	Type	Deletion size	Repeat Size	Example
49	Ins	2bp	0	ACCAA|TC|AAGCGGC
50	Ins	2bp	1	ACCCC|TC|TCGCGGC
51	Ins	2bp	2	ACCCC|TC|TCTCGCGGC
52	Ins	2bp	3	ACCCC|TC|TCTCTCGCGGC
53	Ins	2bp	4	ACCCC|TC|TCTCTCTCGCGGC
54	Ins	2bp	5+	ACCCC|TC|TCTCTCTCTCGCGGC
55	Ins	3bp	0	ACCAAA|TTC|AAAGCGGC
56	Ins	3bp	1	ACCAAA|TTC|TTCAAAGCGGC
57	Ins	3bp	2	ACCAAA|TTC|TTCTTCAAAGCGGC
58	Ins	3bp	3	ACCAAA|TTC|TTCTTCTTCAAAGCGGC
59	Ins	3bp	4	ACCAAA|TTC|TTCTTCTTCTTCAAAGCGGC
60	Ins	3bp	5+	ACCAAA|TTC|TTCTTCTTCTTCTTCAAAGCGGC
61	Ins	4bp	0	ACCAAAA|TCTC|AAAAGCGGC
62	Ins	4bp	1	ACCAAAA|TCTC|TCTCAAAAGCGGC
63	Ins	4bp	2	ACCAAAA|TCTC|TCTCTCTCAAAAGCGGC
64	Ins	4bp	3	ACCAAAA|TCTC|TCTCTCTCTCTCAAAAGCGGC
65	Ins	4bp	4	ACCAAAA|TCTC|TCTCTCTCTCTCTCTCAAAAGCGGC
66	Ins	4bp	5+	ACCAAAA|TCTC|TCTCTCTCTCTCTCTCTCTCAAAAGCGGC
67	Ins	5+bp	0	ACCAAAAA|TCATC|AAAAAGCGGC
68	Ins	5+bp	1	ACCAAAAA|TCATC|TCATCAAAAAGCGGC
69	Ins	5+bp	2	ACCAAAAA|TCATC|TCATTCATCAAAAAGCGGC
70	Ins	5+bp	3	ACCAAAAA|TCATC|TCATTCATTCATCAAAAAGCGGC
71	Ins	5+bp	4	ACCAAAAA|TCATC|TCATTCATTCATTCATCAAAAAGCGGC
72	Ins	5+bp	5+	ACCAAAAA|TCATC|TCATTCATTCATTCATTCATCAAAAAGCGGC
	>=2bp deletions at micro-homologies
	Type	Deletion size	Homology Size	Example
73	Del	2bp	1bp	ACCAA|TC|TAGCGGC or ACAAC|TC|AAGCGGC
74	Del	3bp	1bp	ACCCA|TTC|TAGCGGC or ACCCC|TTC|AAGCGGC
75	Del	3bp	2bp	ACCCA|TTC|TTAGCGGC or ACCCTC|TTC|AAGCGGC
76	Del	4bp	1bp	ACCCA|TATC|TTAGCGGC or ACCCAC|TATC|AAGCGGC
77	Del	4bp	2bp	ACCCA|TATC|TAAGCGGC or ACCCGTC|TATC|AAGCGGC
78	Del	4bp	3bp	ACCCA|TATC|TATAGCGGC or ACCCATC|TATC|AAGCGGC
79	Del	5+bp	1bp	ACCCA|TAGTC|TTAGCGGC or ACCCAC|TAGTC|AAGCGGC
80	Del	5+bp	2bp	ACCCA|TAGTC|TAAGCGGC or ACCCCTC|TAGTC|AAGCGGC
81	Del	5+bp	3bp	ACCCA|TAGTC|TAGAGCGGC or ACCCGTC|TAGTC|AAGCGGC
82	Del	5+bp	4bp	ACCCA|TAGTC|TAGTAGCGGC or ACCCAGTC|TAGTC|AAGCGGC
83	Del	5+bp	5+bp	ACCCA|TAGCCTC|TAGCCTAGCGGC or ACCCAGCCTC|TAGCCTC|AAGCGGC
